# Abnormal morphology and synaptogenic signaling in astrocytes following prenatal opioid exposure

**DOI:** 10.1101/2024.04.08.588580

**Authors:** Ethan B. Niebergall, Daron Weekley, Anna Mazur, Nathan A. Olszewski, Kayla M. DeSchepper, N. Radant, Aishwarya S. Vijay, W. Christopher Risher

**Affiliations:** Joan C. Edwards School of Medicine at Marshall University, Huntington, West Virginia, USA

**Author notes:** Equal contribution (Ethan B. Niebergall, Daron Weekley).

## Abstract

In recent decades, there has been a dramatic rise in the rates of children being born after *in utero* exposure to drugs of abuse, particularly opioids. Opioids have been shown to have detrimental effects on neurons and glia in the central nervous system (CNS), but the impact of prenatal opioid exposure (POE) on still-developing synaptic circuitry is largely unknown. Astrocytes exert a strong influence on synaptic development, secreting factors that both promote and inhibit synapse formation and neuronal maturation in the developing CNS. Here, we investigated the effects of the partial µ-opioid receptor agonist, buprenorphine, on astrocyte synaptogenic signaling and morphological development in cortical cell culture. Acute buprenorphine treatment had no effect on excitatory synapse number in astrocyte-free neuron cultures. In conditions where neurons shared culture media with astrocytes, buprenorphine attenuated the synaptogenic capabilities of astrocyte-secreted factors. Neurons cultured from drug-naïve mice showed no change in synapses when treated with factors secreted by astrocytes from POE mice. However, this same treatment was synaptogenic when applied to neurons from POE mice, suggestive of a complex neuroadaptive response that maintains synaptogenic pathways in the face of impaired astrocyte signaling. In addition to promoting morphological and connectivity changes in neurons, POE exerted a strong influence on astrocyte development, disrupting their structural maturation and promoting the accumulation of lipid droplets (LD), suggestive of a maladaptive stress response in the developing nervous system.
