## Supplemental Table 1 for "Abnormal morphology and synaptogenic signaling in astrocytes following prenatal opioid exposure"

### Sheet: Sheet1
Figure	Panel	Statistical Test	Comparison	Results
1	C	Kruskal-Wallis test	all conditions	p = 0.0009; K-W = 24.71
1	C	Dunn's multiple comparisons post hoc test	Neurons Only/NGM vs. Neurons Only/Bup	p > 0.9999
			Neurons Only/NGM vs. Neurons Only/GBP	p > 0.9999
			Neurons Only/NGM vs. Neurons Only/Bup+GBP	p > 0.9999
			Neurons Only/NGM vs. Neurons+Astro/NGM	p = 0.0141
			Neurons Only/NGM vs. Neurons+Astro/Bup	p > 0.9999
			Neurons Only/NGM vs. Neurons+Astro/GBP	p = 0.1397
			Neurons Only/NGM vs. Neurons+Astro/Bup+GBP	p > 0.9999
			Neurons Only/Bup vs. Neurons Only/GBP	p > 0.9999
			Neurons Only/Bup vs. Neurons Only/Bup+GBP	p > 0.9999
			Neurons Only/Bup vs. Neurons+Astro/NGM	p > 0.9999
			Neurons Only/Bup vs. Neurons+Astro/Bup	p > 0.9999
			Neurons Only/Bup vs. Neurons+Astro/GBP	p > 0.9999
			Neurons Only/Bup vs. Neurons+Astro/Bup+GBP	p > 0.9999
			Neurons Only/GBP vs. Neurons Only/Bup+GBP	p > 0.9999
			Neurons Only/GBP vs. Neurons+Astro/NGM	p = 0.0182
			Neurons Only/GBP vs. Neurons+Astro/Bup	p > 0.9999
			Neurons Only/GBP vs. Neurons+Astro/GBP	p = 0.1674
			Neurons Only/GBP vs. Neurons+Astro/Bup+GBP	p > 0.9999
			Neurons Only/Bup+GBP vs. Neurons+Astro/NGM	p = 0.0102
			Neurons Only/Bup+GBP vs. Neurons+Astro/Bup	p > 0.9999
			Neurons Only/Bup+GBP vs. Neurons+Astro/GBP	p = 0.1053
			Neurons Only/Bup+GBP vs. Neurons+Astro/Bup+GBP	p > 0.9999
			Neurons+Astro/NGM vs. Neurons+Astro/Bup	p > 0.9999
			Neurons+Astro/NGM vs. Neurons+Astro/GBP	p > 0.9999
			Neurons+Astro/NGM vs. Neurons+Astro/Bup+GBP	p = 0.5997
			Neurons+Astro/Bup vs. Neurons+Astro/GBP	p > 0.9999
			Neurons+Astro/Bup vs. Neurons+Astro/Bup+GBP	p > 0.9999
			Neurons+Astro/GBP vs. Neurons+Astro/Bup+GBP	p > 0.9999
2	B	Kruskal-Wallis test	all conditions	p < 0.0001; K-W = 77.66
2	B	Dunn's multiple comparisons post hoc test	Veh Neuron/No Astro vs. Veh Neuron/Veh Astro	p < 0.0001
			Veh Neuron/No Astro vs. Veh Neuron/POE Astro	p > 0.9999
			Veh Neuron/No Astro vs. POE Neuron/No Astro	p > 0.9999
			Veh Neuron/No Astro vs. POE Neuron/Veh Astro	p < 0.0001
			Veh Neuron/No Astro vs. POE Neuron/POE Astro	p = 0.0642
			Veh Neuron/Veh Astro vs. Veh Neuron/POE Astro	p < 0.0001
			Veh Neuron/Veh Astro vs. POE Neuron/No Astro	p < 0.0001
			Veh Neuron/Veh Astro vs. POE Neuron/Veh Astro	p > 0.9999
			Veh Neuron/Veh Astro vs. POE Neuron/POE Astro	p = 0.2649
			Veh Neuron/POE Astro vs. POE Neuron/No Astro	p > 0.9999
			Veh Neuron/POE Astro vs. POE Neuron/Veh Astro	p < 0.0001
			Veh Neuron/POE Astro vs. POE Neuron/POE Astro	p = 0.1111
			POE Neuron/No Astro vs. POE Neuron/Veh Astro	p < 0.0001
			POE Neuron/No Astro vs. POE Neuron/POE Astro	p = 0.0391
			POE Neuron/Veh Astro vs. POE Neuron/POE Astro	p = 0.0203
2	C	ANCOVA	all conditions	p < 0.0001; F (6, 32753) = 1378
2	C	Pairwise comparisons with Bonferroni correction	Veh Neuron/No Astro vs. Veh Neuron/Veh Astro	p = 0.0011
			Veh Neuron/No Astro vs. Veh Neuron/POE Astro	p < 0.0001
			Veh Neuron/No Astro vs. POE Neuron/No Astro	p > 0.9999
			Veh Neuron/No Astro vs. POE Neuron/Veh Astro	p < 0.0001
			Veh Neuron/No Astro vs. POE Neuron/POE Astro	p < 0.0001
			Veh Neuron/Veh Astro vs. Veh Neuron/POE Astro	p < 0.0001
			Veh Neuron/Veh Astro vs. POE Neuron/No Astro	p < 0.0001
			Veh Neuron/Veh Astro vs. POE Neuron/Veh Astro	p > 0.9999
			Veh Neuron/Veh Astro vs. POE Neuron/POE Astro	p < 0.0001
			Veh Neuron/POE Astro vs. POE Neuron/No Astro	p < 0.0001
			Veh Neuron/POE Astro vs. POE Neuron/Veh Astro	p < 0.0001
			Veh Neuron/POE Astro vs. POE Neuron/POE Astro	p < 0.0001
			POE Neuron/No Astro vs. POE Neuron/Veh Astro	p < 0.0001
			POE Neuron/No Astro vs. POE Neuron/POE Astro	p < 0.0001
			POE Neuron/Veh Astro vs. POE Neuron/POE Astro	p < 0.0001
3	B	Unpaired t-test	Veh vs. POE	p = 0.5553
3	D	Unpaired t-test	Veh vs. POE	p = 0.8841
3	E	Mann-Whitney test	Veh vs. POE	p = 0.8063
4	B	Unpaired t-test	Veh vs. POE (Chrdl1)	p = 0.2610
			Veh vs. POE (Gpc4)	p = 0.0708
			Veh vs. POE (Gpc6)	p = 0.5010
			Veh vs. POE (Hevin)	p = 0.2963
			Veh vs. POE (SPARC)	p = 0.0450
			Veh vs. POE (Tsp1)	p = 0.0308
			Veh vs. POE (Tsp2)	p = 0.2194
			Veh vs. POE (Tsp4)	p = 0.0023
			Veh vs. POE (Fabp7)	p = 0.0220
5	B	ANCOVA	all conditions	p < 0.0001; F (4, 61012) = 5953
5	B	Pairwise comparisons with Bonferroni correction	Veh Neuron/Veh Astro vs. Veh Neuron/POE Astro	p < 0.0001
			Veh Neuron/Veh Astro vs. POE Neuron/Veh Astro	p < 0.0001
			Veh Neuron/Veh Astro vs. POE Neuron/POE Astro	p < 0.0001
			Veh Neuron/POE Astro vs. POE Neuron/Veh Astro	p < 0.0001
			Veh Neuron/POE Astro vs. POE Neuron/POE Astro	p < 0.0001
			POE Neuron/Veh Astro vs. POE Neuron/POE Astro	p > 0.9999
5	D	ANOVA	all conditions	p < 0.0001; F (3, 116) = 10.39
5	D	Tukey's multiple comparisons post hoc test	Veh Neuron/Veh Astro vs. Veh Neuron/POE Astro	p = 0.0015
			Veh Neuron/Veh Astro vs. POE Neuron/Veh Astro	p = 0.6172
			Veh Neuron/Veh Astro vs. POE Neuron/POE Astro	p < 0.0001
			Veh Neuron/POE Astro vs. POE Neuron/Veh Astro	p = 0.0571
			Veh Neuron/POE Astro vs. POE Neuron/POE Astro	p = 0.6322
			POE Neuron/Veh Astro vs. POE Neuron/POE Astro	p = 0.0016
5	F	Kruskal-Wallis test	all conditions	p < 0.0001; K-W = 43.42
5	F	Dunn's multiple comparisons post hoc test	Veh Neuron/Veh Astro vs. Veh Neuron/POE Astro	p = 0.0003
			Veh Neuron/Veh Astro vs. POE Neuron/Veh Astro	p < 0.0001
			Veh Neuron/Veh Astro vs. POE Neuron/POE Astro	p < 0.0001
			Veh Neuron/POE Astro vs. POE Neuron/Veh Astro	p > 0.9999
			Veh Neuron/POE Astro vs. POE Neuron/POE Astro	p = 0.1437
			POE Neuron/Veh Astro vs. POE Neuron/POE Astro	p = 0.8331
5	G	Kruskal-Wallis test	all conditions	p < 0.0001; K-W = 25.65
5	G	Dunn's multiple comparisons post hoc test	Veh Neuron/Veh Astro vs. Veh Neuron/POE Astro	p = 0.0030
			Veh Neuron/Veh Astro vs. POE Neuron/Veh Astro	p < 0.0001
			Veh Neuron/Veh Astro vs. POE Neuron/POE Astro	p = 0.0014
			Veh Neuron/POE Astro vs. POE Neuron/Veh Astro	p > 0.9999
			Veh Neuron/POE Astro vs. POE Neuron/POE Astro	p > 0.9999
			POE Neuron/Veh Astro vs. POE Neuron/POE Astro	p > 0.9999
5	H	Kruskal-Wallis test	all conditions	p < 0.0001; K-W = 70.38
5	H	Dunn's multiple comparisons post hoc test	Veh Neuron/Veh Astro vs. Veh Neuron/POE Astro	p < 0.0001
			Veh Neuron/Veh Astro vs. POE Neuron/Veh Astro	p < 0.0001
			Veh Neuron/Veh Astro vs. POE Neuron/POE Astro	p < 0.0001
			Veh Neuron/POE Astro vs. POE Neuron/Veh Astro	p = 0.2680
			Veh Neuron/POE Astro vs. POE Neuron/POE Astro	p = 0.0160
			POE Neuron/Veh Astro vs. POE Neuron/POE Astro	p > 0.9999
